# Clinical *Trypanosoma cruzi* isolates share a common antigen repertoire that is absent from culture adapted strains

**DOI:** 10.1101/2025.06.04.657671

**Authors:** Jill M.C. Hakim, Sneider A.G. Guiterrez, Angel Duran, Edith Malaga-Machaca, Carolina Duque, Lulu Singer, Rony Colanzi, Jacqueline E. Sherbuk, Caryn Bern, Robert H. Gilman, Lousia A. Messenger, Monica R. Mugnier, Working Group on Chagas Disease in Bolivia and Peru

## Abstract

**Background:** *Trypanosoma cruzi* causes Chagas disease, a poorly understood and clinically heterogeneous disease. Recent work has demonstrated that parasites adapted to laboratory conditions are genomically variable, but little is known of the extent of genomic diversity from clinically isolated specimens.

**Methods:** In this retrospective observational genomic study, we isolated 15 *T. cruzi* specimens from three clinical studies of Chagas disease, representing different clinical contexts. We sequenced the genome of each strain and used single nucleotide variant (SNV) based analyses to estimate parasite genetic lineage, genomic population structure, regions of copy number plasticity, and to identify gene conversion events. In addition, we generated and annotated whole genome assemblies of each isolate. From these assemblies, we compared the repertoires of genes encoding for highly virulent and variable proteins that have been implicated in disease pathogenesis.

**Findings:** We identified parasites from two genetic lineages in this collection of clinical isolates. Our analysis revealed evidence of genomic instability. Diversity-generating copy number variation was statistically enriched in regions encoding the virulence-associated multigene families, while diversity-eliminating gene conversion events were enriched in regions depleted of multigene family members. We also discovered a set of multigene family members that is present in all of the clinically isolated parasite genomes and absent from all of the lab adapted strains, regardless of parasite lineage. Multigene family repertoires were more conserved among field isolated specimens of the same genetic lineage than among culture adapted strains of the same genetic type.

**Interpretation:** This study provides whole genome sequencing data for TcV parasites isolated from naturally infected human patients with Chagas disease for the first time. Our analysis of these genomes revealed substantial genomic instability, suggesting the parasite undergoes genomic change in response to the pressures imposed by the host environment. Moreover, we observed a set of virulence-associated genes that are present exclusively within clinical isolates and absent from lab-adapted strains, indicating a potential role for these genes in parasite survival in natural hosts. These findings highlight the limitations of genetic studies focused exclusively on lab-adapted parasite strains and provide insight into the genomic features of *T. cruzi* that are likely to be important for clinical infection.
