## Supplementary material for "Clinical *Trypanosoma cruzi* isolates share a common antigen repertoire that is absent from culture adapted strains": sup. table. 1

source	numreads_R1	numreads_R2	HE	Haploid Genome length	Assembly len	num	ave	n50	Single	Duplicated	Fragmented	Incomplete	Missing
BIO6275	3463629	3512846	2.49455	40818222	46568153	28140	1654	3943	77.69231	7.69	13.08	0.77	0.77
BIO6303	2452701	2432325	2.34576	37324623	69848654	126469	552	1813	51.53846	16.92	27.69	0.77	3.08
BIO6311	1615176	1582604	2.48213	40271855	72304979	151300	477	1512	62.30769	15.38	20.77	0.00	1.54
BIO6316	3971510	3949092	2.41809	38018721	70828901	128911	549	1862	44.61538	16.92	34.62	0.77	3.08
BIO6381	4095168	4101251	2.36717	37091970	71230598	131032	543	1763	46.92308	16.15	33.08	0.00	3.85
BIO6395	2961480	3002744	2.51745	40035111	71052600	135798	523	1780	57.69231	16.15	23.85	0.77	1.54
BIO6414	1793955	1774465	1.0475	37618289	57681790	156709	368	770	100.00000	0.00	0.00	0.00	0.00
MA1095	1804518	1798788	0.984298	42523145	58393558	174822	334	627	100.00000	0.00	0.00	0.00	0.00
MA1110	2825007	2820456	2.44574	40467366	73701203	153886	478	1561	48.46154	15.38	31.54	0.77	3.85
MA1143	3421261	3419717	2.48146	39985326	69584163	122999	565	2003	44.61538	17.69	33.85	0.77	3.08
MA1152	1439860	1451530	2.52186	39394166	62347121	104101	598	2061	63.07692	10.77	24.62	0.00	1.54
SJD068	6413595	6601890	2.54625	38631308	70882885	137934	513	1523	55.38462	11.54	29.23	1.54	2.31
SJD070	1187680	1168239	2.58895	39728401	67533274	136496	494	1527	73.07692	8.46	16.92	0.00	1.54
SJD076	2000918	2022794	2.48158	44142051	79778165	196128	406	1244	57.69231	11.54	27.69	0.77	2.31
SJD081	2743003	2707380	2.47528	39546644	70022023	127496	549	1854	49.23077	16.15	30.77	0.77	3.08
