## Supplementary material for "Clinical *Trypanosoma cruzi* isolates share a common antigen repertoire that is absent from culture adapted strains": Sup.Table. 2

### Sheet: Sheet1
Population	Feature	Aggregated metric
Peripartum (N=4)	Mean Age	28.2
	% Men	0%
	Parity (mean count)	2.75
	Known vector exposure (% with known exposure)	25%
	Transmitted to infant (% Transmitted)	25%
Persons with HIV (N=4)	Mean Age	47.75
	% Men	100%
	CD4 Count (mean count)	278.3
	HIV Load (mean copies/ml)	33364.7
	Micromethod Result (% positive)	75%
	Mean T. cruzi parasite load (parasites/ml)	1.44976e+06
Participants in study of Chagas cardiomyopathy (N=6)	Mean Age	56
	% Men	75%
	% with ECG abnormalities (count)	42.8% (3)
