## Supplementary material for "Clinical *Trypanosoma cruzi* isolates share a common antigen repertoire that is absent from culture adapted strains": Sup. Table. 3

strata	strata_mgf	strata_nonMGF	all_mgf	all_nonMGF	OR	CI_up	CI_down	pvalue	padusted
0	43	9415	2563	102981	0.183510099155056	0.132371236526518	0.248115366430375	2.84178964246091e-49	3.97850549944527e-48
1	9	415	2563	102981	0.871371429131294	0.395204976963215	1.67290690146262	0.873682864770096	1
2	0	229	2563	102981	0	0	0.652961392754907	0.00782037245024305	0.0625629796019444
3	9	198	2563	102981	1.82624829862743	0.822009936142443	3.54330986147386	0.105300504106545	0.421202016426179
4	6	152	2563	102981	1.58601668388174	0.572500881409635	3.53774941840997	0.289103866362539	0.867311599087618
5	19	423	2563	102981	1.80470167544316	1.07398287166526	2.85971251157558	0.0186732478822849	0.112039487293709
6	0	232	2563	102981	0	0	0.644462633863502	0.00804347778148079	0.0625629796019444
7	9	176	2563	102981	2.05462722136683	0.923086955394188	3.99642801443694	0.048614954782878	0.24307477391439
8	12	441	2563	102981	1.09332431219498	0.559878509177821	1.9327142685787	0.758149304558656	1
9	0	749	2563	102981	0	0	0.198551891315679	2.43776380421707e-08	2.92531656506049e-07
10	15	1614	2563	102981	0.373421078689972	0.208190747087494	0.618957662406426	1.33550165965735e-05	0.000133550165965735
11	31	2510	2563	102981	0.496242462889403	0.335737045012948	0.708009357111673	2.44572702589573e-05	0.000220115432330616
12	18	3460	2563	102981	0.209029796837595	0.123531014547218	0.331546009146908	5.43225556936369e-18	7.0619322401728e-17
13	2392	82967	2563	102981	1.15841201637043	1.09437312439293	1.22618639365304	3.45079163223067e-07	3.79587079545374e-06
